# Systematic analysis of genetic and phenotypic characteristics reveals antisense oligonucleotide therapy potential for one-third of neurodevelopmental disorders

**DOI:** 10.1101/2025.03.20.644369

**Authors:** Kim N. Wijnant, Nael Nadif Kasri, Lisenka ELM Vissers

**Affiliations:** Department of Human Genetics, Radboud University Medical Center, Nijmegen, The Netherlands; Donders Institute for Brain, Cognition and Behaviour, Radboud University Medical Center, Nijmegen, The Netherlands; Research Institute for Medical Innovation, Radboud University Medical Center, Nijmegen, the Netherlands

**Keywords:** Antisense oligonucleotides, Neurodevelopmental disorders, AON therapy suitability, Targetability assessment

## Abstract

**Background:** Neurodevelopmental disorders (NDDs) are a challenging group of disorders to treat, but promising therapeutic interventions in the form of antisense oligonucleotides (AONs) have emerged in recent years. However, the applicability of AON therapy for NDDs varies based on genetic and phenotypic traits. In this study we systematically evaluated key characteristics for AON therapy suitability in NDDs, to estimate overall therapy potential and identify, both well- and less-studied, targetable NDDs.

**Methods:** An NDD dataset was created and evaluated to identify potentially targetable NDDs for seven AON strategies. This involved examining the presence of a combination of critical factors including disease-gene properties, such as regulatory elements, effects of pathogenic variants, and disease-associated phenotypic features.

**Results:** Through systematic evaluation of the presence of targetable characteristic for each NDD and AON strategy, we identified 711 NDDs (38% of the total) with characteristics favorable for at least one AON strategy and predicted that 18% of affected individuals could benefit from AON therapy.

**Conclusion:** The results from our analysis demonstrate that there might be a more extensive potential for the use of AON therapy in NDDs than was anticipated thus far, underscoring AON therapy as a promising treatment option for NDDs while simultaneously contributing to informed therapy selection.
