## Supplementary Data 3 for "Systematic analysis of genetic and phenotypic characteristics reveals antisense oligonucleotide therapy potential for one-third of neurodevelopmental disorders"

### Sheet: Higher-order HPO terms
HP:0002376	HP:0001268	HP:0002505	HP:0007367	HP:0001250	HP:0003811	HP:0100022
developmental regression	mental deterioration	ambulation deterioration	neurodegeneration	seizures	neonatal lethality	abnormality of movement
HP:0033044	HP:0000726	HP:0006794	HP:0007009	HP:0002069		HP:0012651
HP:0034332	HP:0002333	HP:0008945	HP:0007344	HP:0002133		HP:0002457
	HP:0002344		HP:0007366	HP:0002197		HP:0033329
	HP:0002361		HP:0007372	HP:0007359		HP:0002533
	HP:0007086		HP:0007373	HP:0011145		HP:0031826
	HP:0000727		HP:0011813	HP:0011146		HP:0031828
	HP:0002145		HP:0012444	HP:0020207		HP:0003438
	HP:0002439		HP:0100256	HP:0020219		HP:0031827
	HP:0007123		HP:0002180	HP:0031951		HP:0031829
	HP:0007064		HP:0002529	HP:0032807		HP:0006844
	HP:0007272		HP:0006827	HP:0032892		HP:0034360
	HP:0007307		HP:0007117	HP:0033259		HP:0002345
	HP:0030219		HP:0002314	HP:0100622		HP:0031943
			HP:0007354	HP:0007193		HP:0002304
			HP:0002398	HP:0007334		HP:0032506
			HP:0003463	HP:0025190		HP:0011448
			HP:0002074	HP:0032660		HP:0031955
			HP:0007369	HP:0031475		HP:0001284
			HP:0002283	HP:0032656		HP:0002522
			HP:0500028	HP:0032658		HP:0012046
			HP:0002528	HP:0032867		HP:0031960
			HP:0040140	HP:0032677		HP:0020037
			HP:0010873	HP:0002121		HP:0012164
			HP:0012157	HP:0032679		HP:0011445
			HP:0002059	HP:0032786		HP:0002305
			HP:0006964	HP:0002349		HP:0002530
			HP:0007313	HP:0002384		HP:0003487
			HP:0007371	HP:0007334		HP:0033230
			HP:0007374	HP:0011153		HP:0033205
			HP:0007132	HP:0031165		HP:0033201
			HP:0002120	HP:0002173		HP:0001335
			HP:0002506	HP:0002199		HP:0000643
			HP:0006892	HP:0002384		HP:0033229
			HP:0007058	HP:0032790		HP:0033203
			HP:0002340	HP:0002121		HP:0033202
			HP:0006913	HP:0020208		HP:0001348
			HP:0007112	HP:0020209		HP:0002136
			HP:0012104	HP:0020210		HP:0031953
			HP:0012105	HP:0020211		HP:0009878
			HP:0100308	HP:0020212		HP:0100021
			HP:0410170	HP:0020213		HP:0012462
				HP:0020214		HP:0002072
				HP:0020215		HP:0001266
				HP:0020216		HP:0031990
				HP:0032896		HP:0002169
				HP:0020221		HP:0031848
				HP:0032677		HP:0040148
				HP:0032792		HP:0012179
				HP:0032794		HP:0025682
				HP:0010819		HP:0009072
				HP:0011097		HP:0011808
				HP:0011153		HP:0200101
				HP:0032808		HP:0031847
				HP:0032893		HP:0002374
				HP:0032894		HP:0100660
				HP:0002121		HP:0001332
				HP:0032679		HP:0031954
				HP:0032662		HP:0100288
				HP:0007207		HP:0011728
				HP:0032661		HP:0025357
				HP:0032671		HP:0007308
				HP:0011151		HP:0025097
				HP:0032660		HP:0031166
				HP:0032663		HP:0000317
				HP:0032666		HP:0034979
				HP:0032667		HP:0007089
				HP:0032670		HP:0002527
				HP:0032868		HP:0002380
				HP:0002123		HP:0004373
				HP:0010818		HP:0031825
				HP:0011169		HP:0000743
				HP:0011170		HP:0010521
				HP:0025190		HP:0002066
				HP:0032795		HP:0001288
				HP:0032842		HP:0002141
				HP:0032887		HP:0006962
				HP:0007270		HP:0007325
				HP:0011147		HP:0007034
				HP:0011149		HP:0030904
				HP:0011150		HP:0030903
				HP:0011154		HP:0002378
				HP:0011157		HP:0002599
				HP:0011173		HP:0002346
				HP:0025613		HP:0031004
				HP:0032680		HP:0100248
				HP:0032682		HP:0032005
				HP:0032716		HP:0010828
				HP:0033348		HP:0031856
				HP:0020217		HP:0033206
				HP:0032712		HP:0006801
				HP:0032715		HP:0007083
				HP:0032718		HP:0002487
				HP:0032720		HP:0001347
				HP:0032721		HP:0002375
				HP:0032843		HP:0001265
				HP:0032846		HP:0002600
				HP:0032898		HP:0012391
				HP:0002266		HP:6000490
				HP:0011166		HP:0033330
				HP:0011167		HP:0031629
				HP:0011174		HP:0034052
				HP:0011175		HP:0002540
				HP:0020220		HP:0006915
				HP:0032855		HP:0002080
				HP:0001327		HP:6001054
				HP:0012469		HP:0004305
				HP:0032809		HP:0030185
				HP:0032811		HP:0033683
				HP:0032895		HP:0012392
				HP:0002373		HP:0006961
				HP:0032672		HP:0030186
				HP:0032673		HP:0011449
				HP:0032860		HP:0032507
				HP:0032862		HP:0012049
				HP:0032866		HP:0031959
				HP:0012847		HP:0002451
				HP:0032664		HP:0007289
				HP:0032665		HP:0045084
				HP:0032668		HP:0200085
				HP:0032669		HP:0031008
				HP:0032678		HP:0032006
				HP:0011152		HP:0008945
				HP:0011159		HP:0006794
				HP:0032740		HP:0002505
				HP:0032755		HP:0033411
				HP:0032762		HP:0033414
				HP:0032763		HP:0002395
				HP:0032764		HP:0007000
				HP:0032765		HP:0010546
				HP:0032766		HP:0003739
				HP:0032767		HP:0033054
				HP:0032771		HP:0001336
				HP:0032773		HP:0002411
				HP:0033722		HP:0031952
				HP:0032754		HP:0010553
				HP:0032759		HP:0031007
				HP:0032760		HP:0002310
				HP:0032787		HP:0012048
				HP:0032810		HP:6001056
				HP:0011158		HP:0010530
				HP:0011160		HP:0030902
				HP:0011161		HP:0007098
				HP:0011163		HP:0007166
				HP:0011165		HP:0002268
				HP:0010820		HP:0032549
				HP:0010821		HP:0025387
				HP:0032727		HP:0031986
				HP:0032729		HP:0002172
				HP:0032734		HP:0002174
				HP:0032736		HP:0002476
				HP:0032737		HP:0007326
				HP:0032739		HP:0007240
				HP:0032746		HP:0007054
				HP:0012004		HP:0001315
				HP:0012007		HP:0002322
				HP:0012008		HP:0012452
				HP:0032681		HP:0002544
				HP:0032685		HP:0030665
				HP:0032687		HP:0012407
				HP:0032689		HP:0008767
				HP:0032691		HP:0007311
				HP:0032692		HP:0002362
				HP:0032693		HP:0012323
				HP:0032694		HP:0030905
				HP:0032696		HP:0002064
				HP:0032698		HP:0011099
				HP:0032699		HP:0031957
				HP:0032700		HP:0031958
				HP:0032701		HP:0002510
				HP:0032702		HP:0034183
				HP:0032756		HP:0010531
				HP:0032789		HP:0003376
				HP:0032790		HP:0025403
				HP:0033346		HP:0030906
				HP:0020218		HP:0034980
				HP:0032711		HP:0040141
				HP:0032722		HP:0030051
				HP:0032723		HP:0030187
				HP:0032731		HP:0001308
				HP:0032732		HP:0031947
				HP:0032733		HP:0001304
				HP:0032758		HP:0000473
				HP:0032845		HP:0001337
				HP:0032856		HP:0030188
				HP:0032857		HP:0033228
				HP:0032891		HP:0033204
				HP:0032910		HP:0033200
				HP:0032714		HP:0030147
				HP:0032717		HP:0002317
				HP:0032719		HP:0033412
				HP:0032724		HP:0033413
				HP:0032725		HP:0007350
				HP:0032726		HP:0007351
				HP:0032728		HP:0012477
				HP:0032730		HP:0002515
				HP:0032844		HP:0002356
				HP:0032858
				HP:0032859
				HP:0032909
				HP:0032713
				HP:0032899
				HP:0032900
				HP:0032901
				HP:0032902
				HP:0032903
				HP:0032904
				HP:0032905
				HP:0032906
				HP:0032907
				HP:0006813
				HP:0007332
				HP:0011168
				HP:0032812
				HP:0032813
				HP:0032825
				HP:0011171
				HP:0011172
				HP:0032849
				HP:0032861
				HP:0032869
				HP:0032863
				HP:0032865
				HP:0032778
				HP:0032785
				HP:0032781
				HP:0032783
				HP:0032784
				HP:0032761
				HP:0032768
				HP:0032769
				HP:0032770
				HP:0032776
				HP:0032782
				HP:0032788
				HP:0032772
				HP:0032774
				HP:0032775
				HP:0032777
				HP:0032779
				HP:0032780
				HP:0032797
				HP:0032800
				HP:0032851
				HP:0032864
				HP:0032873
				HP:0032877
				HP:0032884
				HP:0032889
				HP:0032805
				HP:0032853
				HP:0032880
				HP:0032878
				HP:0032890
				HP:0032897
				HP:0032804
				HP:0032806
				HP:0032743
				HP:0032751
				HP:0032745
				HP:0032750
				HP:0032753
				HP:0032744
				HP:0032742
				HP:0032747
				HP:0032735
				HP:0032738
				HP:0032741
				HP:0032748
				HP:0032749
				HP:0032752
				HP:0032882
				HP:0032883
				HP:0012005
				HP:0012006
				HP:0032885
				HP:0032871
				HP:0032704
				HP:0032872
				HP:0032705
				HP:0032706
				HP:0032707
				HP:0032708
				HP:0032709
				HP:0032710
				HP:0032848
				HP:0032850
				HP:0032876
				HP:0032684
				HP:0032686
				HP:0032688
				HP:0032690
				HP:0032874
				HP:0032801
				HP:0032879
				HP:0032802
				HP:0032888
				HP:0032798
				HP:0032870
				HP:0032793
				HP:0032852
				HP:0032803
				HP:0032796
				HP:0032791
				HP:0032886
				HP:0033347
				HP:0012002
				HP:0012003
				HP:0032757
				HP:0032854
				HP:0032911
				HP:0032912
				HP:0032913
				HP:0032914
				HP:0032915
				HP:0032916
				HP:0032917
				HP:0032919
				HP:0032908
				HP:0032799
				HP:0032847
				HP:0032918
				HP:0032920
				HP:0032921
				HP:0032922
				HP:0032923
				HP:0032924
				HP:0032925
				HP:0032926
				HP:0032927
				HP:0032822
				HP:0032823
				HP:0032829
				HP:0032833
				HP:0032814
				HP:0032815
				HP:0032821
				HP:0032826
				HP:0032827
				HP:0032837
				HP:0032839
				HP:0032656
				HP:0032830
				HP:0032834
				HP:0032835
				HP:0032838
				HP:0032840
				HP:0032841
				HP:0032818
				HP:0032819
				HP:0032820
				HP:0032832
				HP:0032836
				HP:0032816
				HP:0032817
				HP:0032824
				HP:0032828
				HP:0032831
